# Serological Evidence of Widespread Exposure to H5 Avian Influenza Virus in Arctic Foxes in Svalbard, Norway

**DOI:** 10.64898/2026.09.17.752278

**Authors:** Johanna Hol Fosse, Eva Fuglei, Francesco Bonfante, Line Olsen, Luca Bordes, Rebecca Davidson, Torill Mørk, Ida Kristin Myhrvold, Lone T. Engerdahl, Sandra Venema, Kjersti Sturød, Johan Åkerstedt, Olav Hungnes, Monika Z. Ballmann, Lineke Begeman, Ingebjørg Helena Nymo, Ragnhild Tønnessen, Bjørnar Ytrehus

## Abstract

The continued circulation of H5 clade 2.3.4.4b highly pathogenic avian influenza virus (HPAIV) has caused extensive mortality in wild bird populations worldwide with increasing spillover to mammals. In 2022, H5 HPAIV emerged in Svalbard, Norway, with subsequent detections in wild birds, walruses, polar bears, and arctic foxes. To understand the population-level exposure among Svalbard arctic foxes, we analysed body fluids from carcasses trapped in 2006-2015 (n = 56), 2023-2024 (n = 112), and 2024-2025 (n = 94) for antibodies to H5 avian influenza (anti- H5), influenza A nucleoprotein (anti-NP), and neuraminidase subtypes using ELISAs, haemagglutination inhibition (HI), and a multiplex assay. Only three samples from 2006-2015 tested positive for anti-H5 and were interpreted as false positives. In 2023-2024, seropositivity for anti-H5 was high (95%), supported by a lower anti-NP seropositivity (85%) and antibody profiles consistent with mixed H5N1 (42%) and H5N5 (52%) exposure. In 2024-2025, anti-H5 and anti-NP seroprevalences remained high (83% and 57%), with H5N5 (87%) exposure predominating over H5N1 (3%). A subset of anti-H5-positive samples tested positive by HI (2023-2024: 30%; 2024-2025: 14%). Juveniles with exposure limited to the previous season had higher odds of anti-H5 seropositivity in 2023-2024 than in 2024-2025 (OR 5.5). Analysis of paired lung extracts from a subset of individuals (n = 63) yielded results concordant with body fluids, using an indirect anti-H5 ELISA adapted for carnivores. Our findings demonstrate widespread H5 virus exposure. Together with occasional reports of progression to fatal HPAI, this highlights the need for continued population monitoring to evaluate ecological consequences.
