## Supplemental table 1 for "Serological Evidence of Widespread Exposure to H5 Avian Influenza Virus in Arctic Foxes in Svalbard, Norway"

### Sheet: Table_S1
Table S1. Summary of all results
								HI test clade 2.3.4.4b, thoracic fluids	Anti-H5 cELISA, thoracic fluids		Anti-H5 cELISA, lung extracts		Anti-NP cELISA, thoracic fluids		Anti-H5 iELISA, thoracic fluids		Anti-H5 iELISA, lung extracts		Multiplex assay
Cohort	PJS	ID	Serum_id	Age	Sex	Fatindex	Location	Pos at titer	S/N%	Res	S/N%	Res	S/N%	Res	OD	Res	OD	Res	HA	HA max MFI	NA	NA max MFI	NP MFI	Additional signal HA	Additional signal NA
2023-2024	2024_80_208	2	2024_80_208_2	3	M	3	Engelskbukta	neg	6.0801	pos	49.537	neg	11.359	pos			0.289	pos
2023-2024	2024_80_208	3	2024_80_208_3	1	M	4	Engelskbukta	neg	4.0924	pos	8.8863	pos	5.45	pos	2.033	pos	0.224	pos	H5	266	N1	580	2861.5	0	0
2023-2024	2024_80_208	4	2024_80_208_4	3	F	2	Engelskbukta	20	18.299	pos			9.586	pos	2.14	pos
2023-2024	2024_80_208	5	2024_80_208_5	2	M	3	Engelskbukta	unfit	13.563	pos			8.47	pos
2023-2024	2024_80_208	6	2024_80_208_6	1	M	1	Engelskbukta	unfit	4.8524	pos			25.804	pos	1.068	pos			H5	66	N1	228	303	0	N5
2023-2024	2024_80_208	8	2024_80_208_8	3	F	2	Coles Øst	unfit	7.7755	pos			3.874	pos	2.328	pos
2023-2024	2024_80_208	9	2024_80_208_9	1	F	2	Coles Øst	neg	5.6124	pos	8.5355	pos	9.652	pos	1.985	pos	0.262	pos	Neg	53	N5	2365	943	0	0
2023-2024	2024_80_208	10	2024_80_208_10	5	M	2	Coles Øst	20	7.4832	pos	3.5662	pos	4.005	pos	2.669	pos	0.748	pos	H5	834.5	N5	1030	2757	0	N1
2023-2024	2024_80_208	11	2024_80_208_11	6	M	2	Coles Øst	20	4.2093	pos	4.1667	pos	3.94	pos	2.7	pos	0.518	pos	H5	2463	N5	4536	6672	0	0
2023-2024	2024_80_208	12	2024_80_208_12	3	M	1	De Geerdalen Sør	unfit	6.8401	pos	80.247	neg	68.286	neg	0.449	pos	0.172	pos
2023-2024	2024_80_208	14	2024_80_208_14	1	M	4	Tempelfjorden	20	5.2032	pos			6.632	pos	1.98	pos			H5	742	N1	3798.5	2675	0	N5
2023-2024	2024_80_208	16	2024_80_208_16	1	F	3	Tempelfjorden	20	6.8986	pos	8.5355	pos	6.697	pos			0.714	pos
2023-2024	2024_80_208	17	2024_80_208_17	1	M	3	Tempelfjorden	neg	5.7293	pos			7.42	pos	1.773	pos			H5	209	N1	524	1170	0	N5
2023-2024	2024_80_208	18	2024_80_208_18	2	M	3	Tempelfjorden	unfit	13.739	pos			6.697	pos	2.114	pos
2023-2024	2024_80_208	19	2024_80_208_19	1	F	2	Tempelfjorden	20	6.4309	pos			4.399	pos	1.909	pos			H5	288.5	N1	1591.5	2126	0	N5
2023-2024	2024_80_208	20	2024_80_208_20	1	M	2	Brentskarhaugen	neg	4.677	pos			5.515	pos	1.774	pos			H5	186	N5	3565	1545.5	0	0
2023-2024	2024_80_208	21	2024_80_208_21	1	F	2	Brentskarhaugen	neg	4.677	pos	33.616	pos	5.975	pos	1.489	pos	0.402	pos	H5	199	N1	698.5	980	0	0
2023-2024	2024_80_208	22	2024_80_208_22	1	M	3	Brentskarhaugen	20	3.8001	pos			4.137	pos	2.395	pos			H5	250	N5	1872.5	2502.5	0	N1
2023-2024	2024_80_208	26	2024_80_208_26	3	F	2	Sveagruva	neg	14.323	pos	89.043	neg	18.056	pos	0.771	pos	0.13	pos
2023-2024	2024_80_208	27	2024_80_208_27	1	M	2	Sveagruva	neg	6.4309	pos			23.572	pos	0.778	pos			H5	108	N5	864	266	0	0
2023-2024	2024_80_208	29	2024_80_208_29	1	F	2	Sveagruva	nt	17.831	pos			43.139	pos
2023-2024	2024_80_208	31	2024_80_208_31	1	F	1	Tverrdalen	nt	86.992	neg	97.917	neg	84.964	neg	0.061	neg	0.064	neg
2023-2024	2024_80_208	32	2024_80_208_32	1	F	1	Tverrdalen	nt	87.694	neg			93.828	neg	0.068	neg
2023-2024	2024_80_208	33	2024_80_208_33	1	M	1	Tverrdalen	neg	5.437	pos	36.728	pos	11.162	pos	0.934	pos	0.259	pos
2023-2024	2024_80_208	34	2024_80_208_34	1	F	2	Istjørndalen	nt	59.398	neg	81.614	neg	31.976	pos	0.198	pos	0.127	pos
2023-2024	2024_80_208	35	2024_80_208_35	2	F	3	Isfjordflya	20	3.917	pos			3.874	pos	2.14	pos			H5	858	N1	4753.5	4413	0	N5
2023-2024	2024_80_208	36	2024_80_208_36	2	F	3	Isfjordflya	neg	9.7048	pos			23.047	pos					H5	60	N1	327.5	743	0	N5
2023-2024	2024_80_208	38	2024_80_208_38	8	F	1	Isfjordflya	unfit	5.4955	pos			7.42	pos	0.438	pos			H5	50	N5	459.5	725.5	0	0
2023-2024	2024_80_208	39	2024_80_208_39	1	M	3	Ispallen	neg	3.6247	pos			9.98	pos	1.796	pos			H5	210	N1	3568	1193	0	0
2023-2024	2024_80_208	40	2024_80_208_40	1	M	3	Ispallen	unfit	3.917	pos	6.7901	pos	3.743	pos	2.081	pos	0.689	pos	H5	855	N1	2123	4340.5	0	0
2023-2024	2024_80_208	41	2024_80_208_41	4	M	4	Ispallen	neg	6.8401	pos	5.0926	pos	9.586	pos	0.727	pos	0.984	pos	Neg	25	N5	343	1040	0	0
2023-2024	2024_80_208	42	2024_80_208_42	1	M	3	Ispallen	neg	13.563	pos			12.278	pos
2023-2024	2024_80_208	44	2024_80_208_44	1	F	2	De Geerdalen Nord	20	5.3201	pos	10.262	pos	4.728	pos	2.004	pos	0.555	pos	H5	830	N1	1416	3517	0	0
2023-2024	2024_80_208	45	2024_80_208_45	1	M	3	De Geerdalen Nord	20	4.3262	pos	7.5617	pos	5.253	pos			0.898	pos
2023-2024	2024_80_208	46	2024_80_208_46	1	M	3	De Geerdalen Nord	neg	5.8462	pos	52.546	neg	5.187	pos	1.116	pos	0.163	pos	H5	114	N5	1071.5	1221.5	0	0
2023-2024	2024_80_208	47	2024_80_208_47	1	F	2	Grumant	neg	4.3262	pos			3.808	pos	2.029	pos			H5	1164	N5	903	3524.5	H6	N1
2023-2024	2024_80_208	48	2024_80_208_48	1	F	2	Grumant	neg	6.7816	pos			28.168	pos	0.606	pos			Neg	25	N5	295	730	0	0
2023-2024	2024_80_208	49	2024_80_208_49	1	M	3	Grumant	unfit	5.437	pos	49.074	neg	6.435	pos	1.165	pos	0.154	pos	H5	70	N1	1112	1510	0	N5
2023-2024	2024_80_208	50	2024_80_208_50	5	M	3	Grumant	20	4.1508	pos	3.9352	pos	4.268	pos	2.389	pos	0.54	pos	H5	599	N5	2909	2962	0	N1
2023-2024	2024_80_208	51	2024_80_208_51	3	M	2	Grumant	neg	4.9108	pos	15.123	pos	6.894	pos	0.834	pos	0.302	pos	H5	77	N5	193	627	0	N1
2023-2024	2024_80_208	52	2024_80_208_52	1	F	3	Utløp Sassendalen	20	3.6247	pos	3.9352	pos	6.041	pos			0.929	pos
2023-2024	2024_80_208	53	2024_80_208_53	1	M	2	Utløp Sassendalen	neg	5.9047	pos	21.759	pos	6.369	pos			0.21	pos	H5	487	N5	1086	2173	H2	N1
2023-2024	2024_80_208	54	2024_80_208_54	1	F	3	Utløp Sassendalen	20	3.7416	pos			7.157	pos	1.954	pos			H5	304	N5	2219	1526	0	0
2023-2024	2024_80_208	55	2024_80_208_55	1	F	2	Bødalen	20	4.4431	pos			4.268	pos	0.808	pos			H5	103	N1	1502	1655	0	0
2023-2024	2024_80_208	56	2024_80_208_56	1	F	3	Bødalen	20	4.0924	pos			3.743	pos	2.337	pos
2023-2024	2024_80_208	57	2024_80_208_57	1	M	3	Bødalen	20	3.5662	pos			3.94	pos					Neg	566	N1	1631.5	3214.5	0	N5
2023-2024	2024_80_208	59	2024_80_208_59	1	M	3	Höganäsbreen	neg	4.2678	pos	30.556	pos	9.389	pos	0.841	pos	0.146	pos	Neg	30	N1	221	633	0	0
2023-2024	2024_80_208	61	2024_80_208_61	1	F	2	Sassendalen Vendomdalen	unfit	6.7816	pos	76.761	neg	57.978	neg	0.791	pos	0.102	pos
2023-2024	2024_80_208	62	2024_80_208_62	1	F	1	Sassendalen Vendomdalen	neg	3.8585	pos	39.583	pos	6.763	pos	1.466	pos	0.294	pos	H5	261	N5	2055	1819	0	0
2023-2024	2024_80_208	63	2024_80_208_63	8	F	2	Sassendalen Vendomdalen	neg	3.6247	pos			4.005	pos	1.545	pos			H5	153	N5	1621	3674	0	0
2023-2024	2024_80_208	64	2024_80_208_64	9	M	1	Sassendalen Vendomdalen	neg	3.917	pos	25.663	pos	5.581	pos	0.862	pos	0.202	pos	H5	189	N5	2897	1443.5	0	0
2023-2024	2024_80_208	65	2024_80_208_65	1	F	2	Sassendalen Vendomdalen	20	3.5077	pos			3.94	pos	2.438	pos			H5	1790.5	N5	3059.5	2822.5	0	0
2023-2024	2024_80_208	66	2024_80_208_66	1	F	1	Diabas	unfit	5.0862	pos			20.355	pos	0.786	pos			Neg	24	N5	106	427	0	N1
2023-2024	2024_80_208	67	2024_80_208_67	1	F	3	Diabas	unfit	4.0924	pos	4.321	pos	4.859	pos			0.971	pos	H5	766	N1	3766	4031	0	N5
2023-2024	2024_80_208	68	2024_80_208_68	1	M	3	Diabas	unfit	5.2032	pos			10.571	pos	0.617	pos			Neg	26	N1	212	373	0	0
2023-2024	2024_80_208	69	2024_80_208_69	1	F	3	Diabas	unfit	3.5662	pos	4.6296	pos	4.268	pos	2.288	pos	0.47	pos	H5	1299	N1	3033	5872.5	0	N5
2023-2024	2024_80_208	70	2024_80_208_70	1	M	2	Malardalen	unfit	3.4493	pos			3.743	pos
2023-2024	2024_80_208	71	2024_80_208_71	9	M	2	Fardalen	unfit	11.4	pos	8.2562	pos	7.026	pos			0.755	pos
2023-2024	2024_80_208	72	2024_80_208_72	4	F	1	Kapp Amsterdam	neg	3.3324	pos			6.566	pos	1.747	pos			H5	202	N1	2261	2114	0	0
2023-2024	2024_80_208	73	2024_80_208_73	1	M	2	Janssondalen	nt	4.5601	pos	9.2387	pos	11.687	pos			0.266	pos	H5	148	N5	3120	750	0	0
2023-2024	2024_80_208	74	2024_80_208_74	8	F	1	Gangdalen	nt	98.042	neg	123.01	neg	87.525	neg	0.067	neg	0.061	neg
2023-2024	2024_80_208	75	2024_80_208_75	3	F	1	Grøndalspasset	nt	83.543	neg	104.78	neg	97.177	neg	0.068	neg	0.063	neg
2023-2024	2024_80_208	76	2024_80_208_76	3	M	3	Grøndalspasset	neg	7.3078	pos			5.515	pos	1.207	pos			Neg	48	N5	805.5	1007	0	0
2023-2024	2024_80_208	79	2024_80_208_79	1	F	1	Foxdalen	unfit	5.1447	pos	72.376	neg	52.594	neg	0.135	pos	0.159	pos	Neg	24	N5	175	42	0	0
2023-2024	2024_80_208	80	2024_80_208_80	1	M	3	Vårsolbukta	neg	3.6223	pos	24.722	pos	4.016	pos			0.335	pos	H5	732	N1	1136	3990	0	N5
2023-2024	2024_80_208	81	2024_80_208_81	1	F	1	Camp Morton, Bellsund	neg	79.172	neg	98.611	neg	86.249	neg	0.121	pos	0.07	neg
2023-2024	2024_80_208	82	2024_80_208_82	1	M	2	Sundhøgda	unfit	2.9754	pos	9.4098	pos	21.511	pos	0.34	pos	0.662	pos	Neg	24	N1	206	780	0	0
2023-2024	2024_80_208	83	2024_80_208_83	1	F	3	Høgsnyta	unfit	5.11	pos	100.31	neg	65.827	neg	0.098	pos	0.078	neg	Neg	25	Neg	24	19	0	0
2023-2024	2024_80_208	84	2024_80_208_84	1	M	2	Camp Bell	unfit	7.3739	pos	6.5868	pos	41.797	pos	0.842	pos	0.811	pos
2023-2024	2024_80_208	85	2024_80_208_85	1	M	3	Litledalen	neg	10.737	pos	5.988	pos	4.969	pos			0.9	pos
2023-2024	2024_80_208	86	2024_80_208_86	1	M	4	Høgsnyta	neg	4.3984	pos			8.373	pos
2023-2024	2024_80_208	87	2024_80_208_87	1	M	3	Vårsolbukta	neg	5.6921	pos			55.616	neg
2023-2024	2024_80_208	88	2024_80_208_88	1	F	2	Blåhuken	unfit	3.9457	pos	11.42	pos	7.148	pos	2.023	pos	0.487	pos	H5	379.5	N1	2270	1349	0	0
2023-2024	2024_80_208	89	2024_80_208_89	1	M	3	Blåhuken	unfit	4.2691	pos			10.96	pos	0.598	pos			H5	78	N1	532	778.5	0	0
2023-2024	2024_80_208	91	2024_80_208_91	1	M	3	Høgsnyta	neg	4.1397	pos			5.242	pos	1.751	pos			H5	286	N5	1069	2822	0	N1
2023-2024	2024_80_208	93	2024_80_208_93	1	M	1	Litledalen	unfit	4.9806	pos			17.835	pos	0.423	pos			Neg	25	Neg	41	418	0	0
2023-2024	2024_80_208	94	2024_80_208_94	1	M	3	Camp Morton, Bellsund	neg	5.1746	pos	67.284	neg	26.957	pos	0.847	pos	0.221	pos	H5	94	N5	2780	216	0	0
2023-2024	2024_80_208	95	2024_80_208_95	8	M	1	Kolfjellet	unfit	12.678	pos	13.812	pos	52.961	neg	0.263	pos	0.68	pos	Neg	23	N1	51	33	0	0
2023-2024	2024_80_208	96	2024_80_208_96	5	M	1	Diabasbukta	unfit	5.1746	pos	57.485	neg	13.547	pos	0.88	pos	0.237	pos	Neg	30	N5	108.5	339	0	0
2023-2024	2024_80_208	97	2024_80_208_97	1	F	4	Gangdalen	neg	4.0103	pos	51.235	neg	9.871	pos			0.275	pos	H5	239	N5	272	1987	0	N1
2023-2024	2024_80_208	98	2024_80_208_98	1	M	3	Høgsnyta	neg	5.6274	pos	73.071	neg	3.744	pos			0.119	pos
2023-2024	2024_80_208	99	2024_80_208_99	8	F	1	Blåhuken	unfit	3.4282	pos			5.514	pos	1.665	pos			H5	318	N5	530	1851	0	0
2023-2024	2024_80_208	100	2024_80_208_100	1	F	2	Høgsnyta	neg	8.1501	pos			66.848	neg	0.875	pos			H5	56	N5	431	122	0	N1/N7
2023-2024	2024_80_208	101	2024_80_208_101	1	M	2	Gangdalen	unfit	4.6572	pos			94.078	neg	0.081	neg			Neg	24	Neg	25	14	0	0
2023-2024	2024_80_208	102	2024_80_208_102	1	M	3	Vårsolbukta	neg	6.0155	pos	40.719	neg	32.267	pos			0.209	pos
2023-2024	2024_80_208	103	2024_80_208_103	1	F	2	Diabasbukta	neg	3.6223	pos			5.514	pos	1.591	pos
2023-2024	2024_80_208	104	2024_80_208_104	1	M	4	Camp Morton, Bellsund	neg	5.4981	pos	14.371	pos	5.106	pos	2.303	pos	0.427	pos
2023-2024	2024_80_208	106	2024_80_208_106	1	F	2	Vårsolbukta	20	4.2044	pos	13.58	pos	6.535	pos	2.304	pos	0.694	pos	H5	1600	N1	2395	1688	0	0
2023-2024	2024_80_208	107	2024_80_208_107	1	M	4	Kapp Schollin	neg	3.6223	pos	50.385	neg	5.037	pos	2.014	pos	0.316	pos
2023-2024	2024_80_208	108	2024_80_208_108	1	M	3	Kamp Morton	unfit	5.11	pos			12.457	pos	0.768	pos
2023-2024	2024_80_208	109	2024_80_208_109	3	M	4	Litledalen	unfit	5.3687	pos	25.873	pos	14.772	pos	0.667	pos	0.322	pos
2023-2024	2024_80_208	110	2024_80_208_110	6	F	2	Litledalen	20	3.7516	pos			4.152	pos	2.47	pos			H5	438	N5	2186.5	5961	0	N1
2023-2024	2024_80_208	111	2024_80_208_111	1	F	2	Camp Morton, Bellsund	unfit	4.5278	pos			4.561	pos	1.922	pos
2023-2024	2024_80_208	112	2024_80_208_112	1	M	3	Høgsnyta	neg	33.894	pos			58.407	neg	0.483	pos
2023-2024	2024_80_208	114	2024_80_208_114	3	F	2	Litledalen	unfit	5.0453	pos	46.378	neg	38.802	pos	0.873	pos	0.22	pos
2023-2024	2024_80_208	115	2024_80_208_115	8	M	3	Kolfjellet	unfit	5.11	pos	7.8913	pos	10.619	pos	1.203	pos	0.43	pos
2023-2024	2024_80_208	116	2024_80_208_116	1	M	4	Kapp Schollin	neg	3.6223	pos	3.9457	pos	4.901	pos			0.664	pos
2023-2024	2024_80_208	118	2024_80_208_118	1	M	3	Vårsolbukta	neg	4.2691	pos			24.03	pos	1.279	pos
2023-2024	2024_80_208	119	2024_80_208_119	1	M	3	Pluto	neg	5.304	pos			7.08	pos
2023-2024	2024_80_208	120	2024_80_208_120	1	F	3	Høgsnyta	unfit	5.0453	pos	35.964	pos	76.447	neg	0.15	pos	0.257	pos
2023-2024	2024_80_208	121	2024_80_208_121	1	F	4	Høgsnyta	neg	5.11	pos	10.996	pos	10.075	pos	0.722	pos	0.518	pos
2023-2024	2024_80_208	122	2024_80_208_122	1	M	2	Litledalen	neg	15.718	pos			61.879	neg	0.542	pos
2023-2024	2024_80_208	124	2024_80_208_124	1	M	3	Kolfjellet	40	4.4631	pos	3.6869	pos	4.152	pos	2.3	pos	0.999	pos	H5	366	N5	1996	5775	0	N1
2023-2024	2024_80_208	125	2024_80_208_125	1	F	4	Litledalen	unfit	12.354	pos	33.182	pos	46.086	neg			0.174	pos
2023-2024	2024_80_208	126	2024_80_208_126	1	F	4	Litledalen	neg	3.6869	pos	35.725	pos	6.739	pos	1.268	pos	0.202	pos
2023-2024	2024_80_208	127	2024_80_208_127	1	M	3	Vårsolbukta	unfit	5.9508	pos			29.34	pos	0.44	pos
2023-2024	2024_80_208	128	2024_80_208_128	2	M	3	Pluto	unfit	7.4386	pos			39.483	pos	0.252	pos
2023-2024	2024_80_208	129	2024_80_208_129	2	F	2	Gangdalen	neg	3.7516	pos	27.167	pos	6.059	pos	1.417	pos	0.337	pos
2023-2024	2024_80_208	130	2024_80_208_130	1	M	4	Blåhuken	neg	3.881	pos	8.0207	pos	7.556	pos	1.3	pos	0.44	pos
2023-2024	2024_80_208	131	2024_80_208_131	1	F	4	Blåhuken	neg	11.514	pos	66.494	neg	22.532	pos	0.795	pos	0.173	pos
2023-2024	2024_80_208	132	2024_80_208_132	1	M	2	Kapp Schollin	unfit	4.3984	pos	3.2342	pos	4.629	pos	1.888	pos	1.266	pos
2023-2024	2024_80_208	133	2024_80_208_133	1	M	2	Vårsolbukta	20	4.0103	pos	6.727	pos	5.446	pos	1.952	pos	0.487	pos	H5	776.5	N1	2037	2120	0	N5
2024-2025	2025-80-182	1	2025-80-182_1	1	M	3	Colesbukta	neg	7.2977	pos			74.058	neg					Neg	26	N5	758	112	0	0
2024-2025	2025-80-182	2	2025-80-182_2	1	M	2	Colesbukta	unfit	5.7113	pos			24.003	pos					Neg	37	N5	1414	1220	0	0
2024-2025	2025-80-182	3	2025-80-182_3	1	F	3	Brentskarhaugen	neg	42.306	neg			58.617	neg
2024-2025	2025-80-182	4	2025-80-182_4	4	F	1	Brentskarhaugen	neg	6.0286	pos			72.667	neg					H5	139	N5	2101	343	0	0
2024-2025	2025-80-182	5	2025-80-182_5	1	F	3	DeGeerdalen sør	neg	28.345	pos			67.179	neg
2024-2025	2025-80-182	6	2025-80-182_6	2	M	2	DeGeerdalen nord	neg	5.394	pos			6.806	pos					H5	286.5	N5	988	2138	0	N1
2024-2025	2025-80-182	7	2025-80-182_7	0	M	3	Malardalen	neg	5.6055	pos			28.54	pos					H5	1015	N5	3426.5	1075	0	0
2024-2025	2025-80-182	9	2025-80-182_9	1	F	3	Grumant	neg	5.817	pos			15.148	pos					H5	194	N5	1713	1608	0	0
2024-2025	2025-80-182	10	2025-80-182_10	1	F	1	Grumant	neg	5.4997	pos			32.199	pos					Neg	97	N5	1862	1091	0	0
2024-2025	2025-80-182	11	2025-80-182_11	5	M	2	Istjøtndalen	neg	52.459	neg			87.084	neg
2024-2025	2025-80-182	12	2025-80-182_12	2	F	2	Tverrdalen	nt	5.6055	pos			18.807	pos
2024-2025	2025-80-182	13	2025-80-182_13	4	M	3	Tverrdalen	neg	5.817	pos			13.685	pos					H5	510	N5	1816	1371.5	0	N1
2024-2025	2025-80-182	14	2025-80-182_14	9	F	1	Tverrdalen	neg	17.874	pos			90.962	neg
2024-2025	2025-80-182	15	2025-80-182_15	1	F	2	Ispallen	20	5.2882	pos			8.489	pos					H5	341.5	N5	6000	2034.5	0	0
2024-2025	2025-80-182	16	2025-80-182_16	1	M	3	Ispallen	neg	5.4997	pos			17.636	pos					H5	146	N5	1151	1309	0	0
2024-2025	2025-80-182	17	2025-80-182_17	1	M	3	Utløp Sassen	neg	30.249	pos			52.543	neg
2024-2025	2025-80-182	18	2025-80-182_18	1	F	3	Utløp Sassen	neg	101.11	neg			102.159	neg
2024-2025	2025-80-182	19	2025-80-182_19	1	M	4	Utløp Sassen	neg	112.96	neg			99.671	neg
2024-2025	2025-80-182	20	2025-80-182_20	4	F	3	Utløp Sassen	40	5.1824	pos			8.123	pos					H5	1147	N1	2526	2277	0	N5
2024-2025	2025-80-182	21	2025-80-182_21	3	M	2	Grøndalspasset	neg	4.9709	pos			10.611	pos					H5	883	N5	1991.5	2867	0	0
2024-2025	2025-80-182	22	2025-80-182_22	7	M	2	Grøndalspasset	neg	4.9709	pos			50.787	neg					H5	142	N5	1936	315	0	0
2024-2025	2025-80-182	23	2025-80-182_23	1	F	2	Bødalen	neg	5.1824	pos			49.835	neg					H5	154	N5	825	330.5	0	0
2024-2025	2025-80-182	24	2025-80-182_24	1	M	2	Bødalen	nt	8.2496	pos			55.909	neg
2024-2025	2025-80-182	25	2025-80-182_25	1	M	2	Bødalen	neg	5.2882	pos			8.342	pos					H5	274	N5	1860	1382.5	0	0
2024-2025	2025-80-182	26	2025-80-182_26	1	M	2	Blåhuken	neg	94.024	neg			95.499	neg
2024-2025	2025-80-182	27	2025-80-182_27	3	F	1	Blåhuken	neg	9.6245	pos			38.566	pos					H5	71	N1	105	550	0	0
2024-2025	2025-80-182	28	2025-80-182_28	2	F	4	Blåhuken	neg	5.394	pos			5.635	pos					H5	274	N5	2447	2514.5	0	N1
2024-2025	2025-80-182	29	2025-80-182_29	1	F	2	Blåhuken	nt	9.5188	pos			63.593	neg
2024-2025	2025-80-182	30	2025-80-182_30	1	F	2	Blåhuken	neg	39.133	pos			66.813	neg
2024-2025	2025-80-182	31	2025-80-182_31	1	M	2	Blåhuken	neg	9.8361	pos			12.953	pos					H5	103	N5	1478.5	1357	0	0
2024-2025	2025-80-182	32	2025-80-182_32	2	M	1	Isfjordflya	20	5.2882	pos			4.318	pos					H5	624	N5	2136	5175	0	N1
2024-2025	2025-80-182	33	2025-80-182_33	3	M	3	Isfjordflya	nt	5.394	pos			16.831	pos
2024-2025	2025-80-182	34	2025-80-182_34	1	F	3	Engelskbukta	neg	14.278	pos			21.442	pos
2024-2025	2025-80-182	35	2025-80-182_35	1	M	1	Engelskbukta	unfit	106.72	neg			93.67	neg
2024-2025	2025-80-182	36	2025-80-182_36	6	F	1	Engelskbukta	20	7.8265	pos			19.319	pos					H5	201	Neg	1962	1258	0	N1
2024-2025	2025-80-182	37	2025-80-182_37	2	F	3	Engelskbukta	neg	5.394	pos			10.392	pos					H5	184	Neg	550	1201.5	0	N1
2024-2025	2025-80-182	38	2025-80-182_38	2	F	2	Svea Vest	20	5.394	pos			37.102	pos
2024-2025	2025-80-182	39	2025-80-182_39	9	M	2	Svea Vest	40	5.4997	pos			9.367	pos					H5	1551.5	N5	5666	3869.5	0	N1
2024-2025	2025-80-182	40	2025-80-182_40	1	F	2	Svea Vest	neg	6.3458	pos			23.198	pos					H5	97	N5	1383	697	0	0
2024-2025	2025-80-182	41	2025-80-182_41	2	M	3	Høhanes breen	neg	5.1824	pos			52.25	neg					H5	145	N5	184	185	0	0
2024-2025	2025-80-182	42	2025-80-182_42	1	M	2	Høhanes breen	neg	5.1824	pos			13.026	pos					H5	150	N5	2149	1085	H5	0
2024-2025	2025-80-182	43	2025-80-182_43	1	F	2	Høhanes breen	neg	6.0286	pos			18.295	pos					H5	166	N5	4315	1137	0	0
2024-2025	2025-80-182	44	2025-80-182_44	1	F	2	Farmhamna	unfit	7.615	pos			69.594	neg					H5	23	N5	224.5	88	0	0
2024-2025	2025-80-182	45	2025-80-182_45	8	F	1	Farmhamna	neg	8.5669	pos			47.42	neg					H5	31	N5	196	286	0	0
2024-2025	2025-80-182	46	2025-80-182_46	3	F	2	Farmhamna	neg	8.4611	pos			40.468	pos					H5	63	N1	78.5	483.5	0	0
2024-2025	2025-80-182	47	2025-80-182_47	6	M	1	Farmhamna	20	5.817	pos			10.904	pos					H5	596	N5	2675	1501	0	0
2024-2025	2025-80-182	48	2025-80-182_48	1	F	2	Farmhamna	neg	7.2977	pos			93.304	neg					Neg	24	Neg	24	14	0	0
2024-2025	2025-80-182	49	2025-80-182_49	2	M	2	Farmhamna	neg	7.0862	pos			10.465	pos					H5	140	N5	116	1518.5	0	0
2024-2025	2025-80-182	50	2025-80-182_50	4	M	1	Farmhamna	unfit	7.8265	pos			74.424	neg					Neg	24	Neg	24	54	0	0
2024-2025	2025-80-182	51	2025-80-182_51	3	M	3	Farmhamna	neg	5.1824	pos			27.003	pos					H5	206	N5	1864	1286	0	0
2024-2025	2025-80-182	52	2025-80-182_52	1	F	1	Farmhamna	neg	5.4997	pos			41.493	pos					H5	165	N5	1069	368	0	0
2024-2025	2025-80-182	53	2025-80-182_53	1	F	3	Farmhamna	neg	97.303	neg			99.232	neg
2024-2025	2025-80-182	54	2025-80-182_54	1	F	3	Farmhamna	neg	5.7113	pos			9.806	pos					H5	269	N5	3550	1140	0	0
2024-2025	2025-80-182	55	2025-80-182_55	1	M	3	Farmhamna	neg	39.767	pos			15.88	pos
2024-2025	2025-80-182	56	2025-80-182_56	1	M	1	Farmhamna	neg	106.08	neg			92.645	neg
2024-2025	2025-80-182	57	2025-80-182_57	1	M	2	Farmhamna	neg	46.325	neg			82.034	neg
2024-2025	2025-80-182	58	2025-80-182_58	1	M	2	Farmhamna	unfit	78.794	neg			79.327	neg
2024-2025	2025-80-182	59	2025-80-182_59	2	M	2	Farmhamna	neg	24.22	pos			57.08	neg
2024-2025	2025-80-183	1	2025-80-183_1	1	M	3	Litledalen, VanMijenfjorden	40	5.2882	pos			7.172	pos					H5	153	N5	1662	930.5	0	0
2024-2025	2025-80-183	2	2025-80-183_2	8	F	1	Litledalen, VanMijenfjorden	neg	5.0767	pos			36.297	pos					H5	98.5	N5	587	964	0	0
2024-2025	2025-80-183	3	2025-80-183_3	1	M	1	Blåhuken, VanMijenfjorden	neg	98.361	neg			87.45	neg
2024-2025	2025-80-183	4	2025-80-183_4	1	F	3	Blåhuken, VanMijenfjorden	neg	6.3458	pos			10.684	pos					H5	157	N5	828	682	0	N1
2024-2025	2025-80-183	5	2025-80-183_5	1	M	4	Blåhuken, VanMijenfjorden	neg	9.3072	pos			55.617	neg					H5	119	N5	2514	1731	0	0
2024-2025	2025-80-183	6	2025-80-183_6	1	M	4	Blåhuken, VanMijenfjorden	neg	7.2977	pos			93.45	neg					Neg	32	N5	449	243	0	0
2024-2025	2025-80-183	7	2025-80-183_7	1	F	2	Kapp Schollin, VanMijenfjorden	neg	5.817	pos			20.856	pos					Neg	24	Neg	24	13	0	0
2024-2025	2025-80-183	8	2025-80-183_8	1	M	3	Kapp Schollin, VanMijenfjorden	neg	6.9804	pos			32.419	pos					Neg	33	N5	974.5	219	0	0
2024-2025	2025-80-183	9	2025-80-183_9	1	F	3	Berzelius, Van Mijenfjorden	neg	7.615	pos			11.928	pos					H5	69	N5	1124	393	0	0
2024-2025	2025-80-183	11	2025-80-183_11	1	F	3	Kolfjellet, VanMijenfjorden	neg	78.371	neg			77.717	neg
2024-2025	2025-80-183	12	2025-80-183_12	1	M	4	Blåhuken, VanMijenfjorden	neg	7.9323	pos			20.856	pos					Neg	28	N5	1289	1334.5	0	0
2024-2025	2025-80-183	13	2025-80-183_13	2	M	2	Blåhuken, VanMijenfjorden	neg	6.7689	pos			54.153	neg					H5	91	N5	1081	416.5	0	0
2024-2025	2025-80-183	14	2025-80-183_14	1	M	2	Blåhuken, VanMijenfjorden	neg	5.817	pos			8.635	pos					H5	201	N5	1516	1534.5	0	0
2024-2025	2025-80-183	15	2025-80-183_15	1	F	1	Blåhuken, VanMijenfjorden	neg	6.3458	pos			9.952	pos					H5	83	N5	2675.5	1040	0	0
2024-2025	2025-80-183	16	2025-80-183_16	2	M	4	Blåhuken, VanMijenfjorden	neg	7.192	pos			24.588	pos					H5	108	N5	819.5	871	0	N1
2024-2025	2025-80-183	17	2025-80-183_17	1	M	3	Kapp Schollin, VanMijenfjorden	neg	6.3458	pos			14.929	pos					H5	133	N5	2620	1190	0	0
2024-2025	2025-80-183	18	2025-80-183_18	2	M	3	Kapp Schollin, VanMijenfjorden	neg	7.4035	pos			80.864	neg					Neg	37	N5	56	93	0	0
2024-2025	2025-80-183	19	2025-80-183_19	1	M	3	Camp Morton, VanMijenfjorden	neg	7.9323	pos			32.345	pos					Neg	42	N5	114	271	0	0
2024-2025	2025-80-183	20	2025-80-183_20	1	F	2	Camp Morton, VanMijenfjorden	neg	7.9323	pos			81.961	neg					Neg	14	Neg	29	57	0	0
2024-2025	2025-80-183	21	2025-80-183_21	1	F	4	Camp Morton, VanMijenfjorden	neg	6.3458	pos			7.318	pos
2024-2025	2025-80-183	22	2025-80-183_22	1	M	3	Kolfjellet, VanMijenfjorden	20	7.2977	pos			16.905	pos					H5	154	N5	1683	768.5	0	0
2024-2025	2025-80-183	23	2025-80-183_23	9	M	1	Gangdalen, VanMijenfjorden	neg	8.4611	pos			70.984	neg
2024-2025	2025-80-183	24	2025-80-183_24	1	F	2	Litledalen, VanMijenfjorden	neg	9.0957	pos			9.806	pos
2024-2025	2025-80-183	25	2025-80-183_25	1	F	4	Blåhuken, VanMijenfjorden	neg	7.2977	pos			17.124	pos
2024-2025	2025-80-183	26	2025-80-183_26	1	F	4	Blåhuken, VanMijenfjorden	neg	107.46	neg			99.451	neg
2024-2025	2025-80-183	27	2025-80-183_27	2	M	4	Kapp Schollin, VanMijenfjorden	neg	57.218	neg			61.325	neg
2024-2025	2025-80-183	28	2025-80-183_28	1	F	2	Kapp Schollin, VanMijenfjorden	neg	94.13	neg			100.183	neg
2024-2025	2025-80-183	29	2025-80-183_29	1	M	3	Berzelius øst, Van Mijenfjorden	neg	8.6727	pos			54.372	neg
2024-2025	2025-80-183	30	2025-80-183_30	1	M	3	Kolfjellet, VanMijenfjorden	neg	7.0862	pos			35.199	pos
2024-2025	2025-80-183	31	2025-80-183_31	1	M	2	Kolfjellet, VanMijenfjorden	neg	7.4035	pos			9.733	pos					H5	349	N5	3171	2195.5	0	0
2024-2025	2025-80-183	32	2025-80-183_32	1	M	2	Kapp Schollin, VanMijenfjorden	neg	8.5669	pos			24.808	pos					H5	113	N5	1625	680	0	0
2024-2025	2025-80-183	33	2025-80-183_33	1	F	4	Berzelius øst, Van Mijenfjorden	neg	9.8361	pos			46.981	neg					H5	67	N5	1673	339	0	0
2024-2025	2025-80-183	34	2025-80-183_34	1	M	4	Berzelius øst, Van Mijenfjorden	neg	5.5476	pos			32.738	pos					H5	92.5	N5	1813	558	0	0
2024-2025	2025-80-183	35	2025-80-183_35	1	M	2	Kolfjellet, VanMijenfjorden	20	6.5041	pos			10.236	pos					Neg	49	N5	1091	1226.5	0	N8
2024-2025	2025-80-183	36	2025-80-183_36	1	M	2	Kolfjellet, VanMijenfjorden	neg	8.6083	pos			36.637	pos					Neg	38	N5	1143	501.5	0	0
2024-2025	2025-80-183	38	2025-80-183_38	1	M	4	Litledalen, VanMijenfjorden	neg	52.893	neg			95.126	neg
Presumed naïve (2006-2017)	2006-70-15451	1	2006-70-15451_1					nt	55.478	neg					0.053	neg
Presumed naïve (2006-2017)	2007-70-6005	1	2007-70-6005_1					nt	85.108	neg					0.06	neg
Presumed naïve (2006-2017)	2007-70-6007	1	2007-70-6007_1					nt	45.216	neg					0.064	neg
Presumed naïve (2006-2017)	2008-70-17209	1	2008-70-17209_1					nt	88.426	neg					0.075	neg
Presumed naïve (2006-2017)	2008-70-17210	1	2008-70-17210_1					nt	64.969	neg					0.089	neg
Presumed naïve (2006-2017)	2010-80-262	1	2010-80-262_1					neg	4.9383	pos			88.963	neg	0.08	neg
Presumed naïve (2006-2017)	2010-80-263	1	2010-80-263_1					nt	96.065	neg					0.055	neg
Presumed naïve (2006-2017)	2010-80-264	1	2010-80-264_1					nt	84.259	neg					0.073	neg
Presumed naïve (2006-2017)	2011-80-310	1	2011-80-310_1					neg	39.352	pos			92.319	neg	0.06	neg
Presumed naïve (2006-2017)	2011-80-312	1	2011-80-312_1					nt	82.33	neg					0.058	neg
Presumed naïve (2006-2017)	2011-80-313	1	2011-80-313_1					neg	5.0926	pos			88.814	neg	0.055	neg
Presumed naïve (2006-2017)	2011-80-314	1	2011-80-314_1					nt	82.562	neg					0.063	neg
Presumed naïve (2006-2017)	2014-80-2	1	2014-80-2_1					nt	91.204	neg					0.068	neg
Presumed naïve (2006-2017)	2014-80-3	1	2014-80-3_1					nt	73.534	neg					0.073	neg
Presumed naïve (2006-2017)	2015-80-11	1	2015-80-11_1					nt	95.679	neg					0.063	neg
Presumed naïve (2006-2017)	2015-80-12	1	2015-80-12_1					nt	75.154	neg					0.071	neg
Presumed naïve (2006-2017)	2015-80-13	1	2015-80-13_1					nt	60.957	neg					0.074	neg
Presumed naïve (2006-2017)	2015-80-15	1	2015-80-15_1					nt	42.824	neg					0.055	neg
Presumed naïve (2006-2017)	2015-80-19	1	2015-80-19_1					nt	47.917	neg					0.07	neg
Presumed naïve (2006-2017)	2025-06-A1631	1	2025-06-A1631_1					nt	84.028	neg					0.066	neg			Neg	26	Neg	86	82	0	0
Presumed naïve (2006-2017)	2025-06-A1631	2	2025-06-A1631_2					nt	84.259	neg					0.064	neg			Neg	24	Neg	60	23	0	0
Presumed naïve (2006-2017)	2025-06-A1631	3	2025-06-A1631_3					nt	79.707	neg					0.066	neg			Neg	26	Neg	31	17	0	0
Presumed naïve (2006-2017)	2025-06-A1631	4	2025-06-A1631_4					nt	71.451	neg			98.86	neg	0.101	pos			Neg	27	Neg	24	20	0	0
Presumed naïve (2006-2017)	2025-06-A1631	5	2025-06-A1631_5					nt	80.17	neg					0.061	neg			Neg	26	Neg	25	20	0	0
Presumed naïve (2006-2017)	2025-06-A1631	6	2025-06-A1631_6					nt	83.333	neg					0.067	neg			Neg	25	Neg	25	21	0	0
Presumed naïve (2006-2017)	2025-06-A1631	7	2025-06-A1631_7					nt	86.574	neg					0.061	neg			Neg	25	Neg	24	18	0	0
Presumed naïve (2006-2017)	2025-06-A1631	8	2025-06-A1631_8					nt	83.333	neg					0.07	neg			Neg	25	Neg	50	17	0	0
Presumed naïve (2006-2017)	2025-06-A1631	9	2025-06-A1631_9					nt	81.327	neg					0.066	neg			Neg	24	Neg	43	19	0	0
Presumed naïve (2006-2017)	2025-06-A1631	10	2025-06-A1631_10					nt	87.5	neg					0.072	neg			Neg	80	Neg	149	54	H10	N4
Presumed naïve (2006-2017)	2025-06-A1631	11	2025-06-A1631_11					nt	82.639	neg					0.068	neg
Presumed naïve (2006-2017)	2025-06-A1631	12	2025-06-A1631_12					nt	62.886	neg					0.069	neg
Presumed naïve (2006-2017)	2025-06-A1631	13	2025-06-A1631_13					nt	84.568	neg					0.062	neg
Presumed naïve (2006-2017)	2025-06-A1631	14	2025-06-A1631_14					nt	84.722	neg					0.068	neg
Presumed naïve (2006-2017)	2025-06-A1631	16	2025-06-A1631_16					nt	73.302	neg					0.075	neg
Presumed naïve (2006-2017)	2025-06-A1631	17	2025-06-A1631_17					nt	66.744	neg					0.07	neg
Presumed naïve (2006-2017)	2025-06-A1631	18	2025-06-A1631_18					nt	90.818	neg					0.067	neg
Presumed naïve (2006-2017)	2025-06-A1631	19	2025-06-A1631_19					nt	75.694	neg					0.066	neg
Presumed naïve (2006-2017)	2025-06-A1631	20	2025-06-A1631_20					nt	80.324	neg					0.077	neg
Presumed naïve (2006-2017)	2025-06-A1631	21	2025-06-A1631_21					nt	69.522	neg					0.082	neg
Presumed naïve (2006-2017)	2025-06-A1631	22	2025-06-A1631_22					nt	72.145	neg					0.081	neg
Presumed naïve (2006-2017)	2025-06-A1631	23	2025-06-A1631_23					nt	76.235	neg					0.059	neg
Presumed naïve (2006-2017)	2025-06-A1631	24	2025-06-A1631_24					nt	67.207	neg					0.083	neg
Presumed naïve (2006-2017)	2025-06-A1631	25	2025-06-A1631_25					nt	67.67	neg					0.068	neg
Presumed naïve (2006-2017)	2025-06-A1631	26	2025-06-A1631_26					nt	93.133	neg					0.067	neg
Presumed naïve (2006-2017)	2025-06-A1631	27	2025-06-A1631_27					nt	79.475	neg					0.067	neg
Presumed naïve (2006-2017)	2025-06-A1631	28	2025-06-A1631_28					nt	85.957	neg					0.068	neg
Presumed naïve (2006-2017)	2025-06-A1631	29	2025-06-A1631_29					nt	70.91	neg					0.069	neg
Presumed naïve (2006-2017)	2025-06-A1631	30	2025-06-A1631_30					nt	76.466	neg					0.071	neg
Presumed naïve (2006-2017)	2025-06-A1631	31	2025-06-A1631_31					nt	88.735	neg					0.057	neg
Presumed naïve (2006-2017)	2025-06-A1631	32	2025-06-A1631_32					nt	72.84	neg					0.058	neg
Presumed naïve (2006-2017)	2025-06-A1631	33	2025-06-A1631_33					nt	82.407	neg					0.056	neg
Presumed naïve (2006-2017)	2025-06-A1631	34	2025-06-A1631_34					nt	94.213	neg					0.066	neg
Presumed naïve (2006-2017)	2025-06-A1631	35	2025-06-A1631_35					nt	83.719	neg					0.058	neg
Presumed naïve (2006-2017)	2025-06-A1631	36	2025-06-A1631_36					nt	82.948	neg					0.067	neg
Presumed naïve (2006-2017)	2025-06-A1631	37	2025-06-A1631_37					nt	73.225	neg					0.066	neg
Presumed naïve (2006-2017)	2025-06-A1631	38	2025-06-A1631_38					nt	74.537	neg					0.065	neg
